# Plant-Necrotroph Co-transcriptome Networks Illuminate a Metabolic Battlefield

**DOI:** 10.1101/485235

**Authors:** Wei Zhang, Jason A. Corwin, Daniel Copeland, Julie Feusier, Robert Eshbaugh, David E. Cook, Susana Atwell, Daniel J. Kliebenstein

## Abstract

A central goal of studying host-pathogen interaction is to understand how host and pathogen manipulate each other to promote their own fitness in a pathosystem. Co-transcriptomic approaches can simultaneously analyze dual transcriptomes during infection and provide a systematic map of the cross-kingdom communication between two species. Here we used the Arabidopsis-*B. cinerea* pathosystem to test how plant host and fungal pathogen interact at the transcriptomic level. We assessed the impact of genetic diversity in pathogen and host by utilization of a collection of 96 isolates infection on Arabidopsis wild-type and two mutants with jasmonate or salicylic acid compromised immunities. We identified ten *B. cinerea* gene co-expression networks (GCNs) that encode known or novel virulence mechanisms. Construction of a dual interaction network by combining four host- and ten pathogen-GCNsrevealed potential connections between the fungal and plant GCNs. These co-transcriptome data shed lights on the potential mechanisms underlying host-pathogen interaction.
