## Supplemental Table 1-5 for "Plant-Necrotroph Co-transcriptome Networks Illuminate a Metabolic Battlefield"

### Sheet: TS1_BcNetTraits
Supplemental Table 1. Topology traits of B. cinerea in planta gene co-expression networks.
Network	Nodes	Average Edge Number	Numb. Of Hubs (≥ 10 degree)	Proportion of Hubs （%）	Average Clustering Coefficient	Network Density	Network Heterogeneity	Max Node Degree	Numb. of Nodes with Max Degree	Exponent of Fitted Power Law Function in Degree Distribution	R2 of Fitted Power Law Function in Degree Distribution
Col-0
Total	511	10.8			0.57	0.042	1.35			-0.771	0.559
Vesicle/virulence Net	242	7.24	106	43.802	0.561	0.06	1.288	117	1	-0.866	0.778
Translation/growth Net	128	30.83	97	75.78	0.763	0.43	0.631	94	1	-0.091	0.021
BOA Net	15	4.93	9	60	0.797	0.705	0.316	13	3	0.318	0.313
Exocytosis regulation Net	13	5.08	11	84.62	0.952	0.846	0.244	12	2	0.569	0.286
Cyclic peptide Net	10	2.7	0	0	0.662	0.6	0.363	8	1	0.195	0.097
Copper transport Net	10	1.5	0	0	0.617	0.333	0.333	4	4	1	1
BOT Net	8	3.75	0	0	0.964	0.964	0.064	7	6	7.127	1
Peptidase Net	6	1.5	0	0	0.9	0.6	0.333	5	1	-0.816	0.455
IPP Net	6	1	0	0	0.389	0.4	0.289	3	1	0.215	0.022
Polyketide Net	5	0.8	0	0	0	0.4	0.75	4	1	-1	1
coi1-1
Total	521	12.6			0.533	0.048	1.558			-0.626	0.422
Vesicle/virulence and Translate/growth Net	336	18.51			0.61	0.111	1.205	126	2	-0.452	0.322
BOT/IPP Net	17	2.88	1	5.88	0.625	0.36	0.537	12	1	0.152	0.04
BOA Net	15	4.67	8	53.33	0.803	0.667	0.368	13	2	0.381	0.361
Exocytosis regulation Net	13	4.85			0.881	0.808	0.208	12	2	0.978	0.217
Peptidase Net	12	2.42	0	0	0.643	0.439	0.546	9	1	0.046	0.007
Copper transport Net	11	1.36	0	0	0.597	0.273	0.386	5	1	-0.106	0.008
Plant cell wall degradation Net	10	3.7	0	0	0.875	0.822	0.183	9	2	1.189	0.504
Cyclic peptide Net	10	0.9	0	0	0	0.2	1.333	9	1	-1	1
Peptidase II Net	8	1.125	0	0	0.262	0.321	0.657	5	1	-0.822	0.924
Siderophores Net	6	1.17	0	0	0.389	0.467	0.474	4	1	-0.314	0.222
26S Proteasome regulation Net	6	1.17	0	0	0.478	0.467	0.589	5	1	-0.504	0.732
Sugar Net	6	0.833	0	0	0	0.333	0.894	5	1	-1	1
ROS/NO stress Net	5	0.8	0	0	0	0.4	0.75	4	1	-1	1
ATP Net	5	0.8	0	0	0	0.4	0.5	3	1	-1.063	0.867
npr1-1
Total	395	10.1			0.51	0.051	1.536			-0.616	0.381
Translation/growth Net	122	28.32			0.738	0.468	0.602	89	1	0.022	0.001
Vesicle/virulence Net	56	1.48	0	0	0.358	0.054	0.598	8	1	-1.284	0.708
Peptidase Net	23	2.739	5	21.74	0.61	0.249	0.841	16	1	-0.494	0.641
Polyketide Net	21	1.619	2	9.52	0.401	0.162	1.09	15	1	-0.855	0.937
BOT/IPP Net	16	3.06			0.678	0.408	0.493	11	1	0.077	0.019
BOA Net	15	5.667	12	80	0.924	0.81	0.259	14	1	0.444	0.145
Exocytosis regulation Net	13	5.46	10	66.67	0.934	0.91	0.116	12	7	1.697	0.067
Copper transport Net	13	2.46	0	0	0.61	0.41	0.468	9	2	0.473	0.469
Cyclic peptide Net	10	4.3	0	0	0.952	0.956	0.057	9	6	3.442	1
Unknown Net	6	1.5	0	0	0.678	0.6	0.43	5	1	0.061	0.015
Sugar Net	5	1.2	0	0	0.6	0.6	0.425	4	1	-0.065	0.013
Peptidase II Net	5	1	0	0	0.333	0.5	0.447	3	2	-0.108	0.022

### Sheet: TS2_ANOVALesBOTBOANET5
Supplemental Table 2. ANOVA table of lesion area and B. cinerea pathways. A mixed linear model was fitted to test lesion area and B. cinerea pathways responsible for botrydial (BOT), botcinic acid (BOA), and cyclic peptide (CycPep) produced under three Arabidopsis genotypes. The lesion area data used in the model were GLM corrected least square means induced by 96 B. cinerea isolates. Model-corre…
Source of Variation	Df	SS	MS	F	P-Value
BOT	1	10413.8	10413.8	202.374	1.77311e-34	***
BOAModule1	1	715.918	715.918	13.9126	0.000234425	***
CycPepModule2	1	4.58071	4.58071	0.0890179	0.765664
HostGenotype	2	21918	10959	212.969	8.48931e-56	***
BOT:BOAModule1	1	32.8991	32.8991	0.639334	0.424671
BOT:CycPepModule2	1	313.973	313.973	6.10151	0.0141392	*
BOAModule1:CycPepModule2	1	98.9924	98.9924	1.92374	0.166615
BOT:HostGenotype	2	1271.27	635.633	12.3524	7.44373e-06	***
BOAModule1:HostGenotype	2	87.3457	43.6729	0.848704	0.429133
CycPepModule2:HostGenotype	2	20.8097	10.4048	0.2022	0.817058
BOT:BOAModule1:CycPepModule2	1	110.065	110.065	2.13891	0.144793
BOT:BOAModule1:HostGenotype	2	122.219	61.1096	1.18756	0.306589
BOT:CycPepModule2:Host	2	267.27	133.635	2.59696	0.0764024
BOAModule1:CycPepModule2:HostGenotype	2	158.884	79.442	1.54381	0.215487
BOT:BOAModule1:CycPepModule2:HostGenotype	2	165.189	82.5947	1.60508	0.202827

### Sheet: TS3_ANOVABcNetsAtNets
Supplemental Table 3. ANOVA tables of B. cinerea gene co-expression networks. Mixed linear models were fitted to individual B. cinerea (Bc) gene co-expression networks (GCNs) and variation of host genotypes and Arabidopsis (At) GCNs. Variation was estimated among host genotypes and first eigenvectors from four individual Arabidopsis GCNs. Df is the degrees of freedom for a term within the model. …
Source of Variation	Df	SS	MS	F	P-Value
BcVesicle/ViruNet
HostGenotype	2	2526.77	1263.38	16.5839	1.79e-07	***
AtDefense/Cama	1	4914.6	4914.6	64.512	4.31e-14	***
AtPlastid	1	1252.14	1252.14	16.4364	6.8e-05	***
AtPSI	1	420.355	420.355	5.51784	0.0196353	*
HostGenotype:AtDefense/CamA	2	574.541	287.271	3.77089	0.0244077	*
AtDefense/Cama:AtPSI	1	931.493	931.493	12.2273	0.000560935	***
AtDefense/Cama:AtPlastid:AtCell/Division:AtPSI	1	1007.93	1007.93	13.2307	0.000337077	***
BcTSL/GrowthNet
HostGenotype	2	1251.26	625.631	7.10459	0.00100555	***
AtDefense/Cama	1	909.478	909.478	10.3279	0.00149003	**
AtPlastid	1	934.155	934.155	10.6081	0.00128855	**
HostGenotype:AtDefense/Cama	2	1780.56	890.278	10.1099	6.09e-05	***
BcBOANet
HostGenotype	2	68.4312	34.2156	3.38029	0.0356661	*
AtDefense/Cama	1	78.5781	78.5781	7.76304	0.00575879	**
AtPSI	1	162.212	162.212	16.0255	8.33e-05	***
AtPlastid:AtCell/Division	1	41.1093	41.1093	4.06135	0.0449904	*
HostGenotype:AtPSI	2	61.45	30.725	3.03544	0.0499023	*
AtDefense/Cama:AtPSI	1	370.883	370.883	36.641	5.43e-09	***
BcExocytoReguNet
HostGenotype	2	21.2736	10.6368	1.53914	0.216676
AtDefense/Cama	1	512.32	512.32	74.1326	9.8e-16	***
AtPlastid	1	71.6801	71.6801	10.3721	0.00145625	**
AtCell/Division	1	430.545	430.545	62.2998	1.05e-13	***
AtDefense/Cama:AtPSI	1	80.4962	80.4962	11.6478	0.000754324	***
AtPlastid:AtPSI	1	43.7965	43.7965	6.33734	0.0124747	*
AtDefense/Cama:AtPlastid:AtCell/Division:AtPSI	1	59.6579	59.6579	8.63249	0.00362391	**
BcCycPepNet
HostGenotype	2	26.9018	13.4509	1.35778	0.2592
AtDefense/Cama	1	170.233	170.233	17.1839	4.71e-05	***
AtPSI	1	68.4067	68.4067	6.9052	0.00914854	**
BcCopperTranNet
HostGenotype	2	15.7518	7.8759	1.19372	0.304885
AtDefense/Cama	1	627.984	627.984	95.1809	3.73e-19	***
AtCell/Division	1	45.2361	45.2361	6.85624	0.0093953	**
AtPSI	1	44.4612	44.4612	6.7388	0.0100156	**
AtDefense/Cama:AtPSI	1	49.3771	49.3771	7.48389	0.00669035	**
HostGenotype:AtPlastid:AtCell/Division	2	54.1116	27.0558	4.10073	0.0177349	*
BcBOTNet
HostGenotype	2	6.13452	3.06726	0.822177	0.440708
AtDefense/Cama	1	1151.19	1151.19	308.577	5.65e-45	***
HostGenotype:AtDefense/Cama:AtPlastid:AtCell/Division:AtPSI	2	23.0957	11.5479	3.0954	0.0470686	*
BcPeptidaseNet
HostGenotype	2	26.2332	13.1166	2.40392	0.0925356
AtDefense/Cama	1	60.4881	60.4881	11.0859	0.00100682	***
AtCell/Division	1	32.0002	32.0002	5.86479	0.0161888	*
AtPSI	1	92.6782	92.6782	16.9854	5.19e-05	***
AtDefense/Cama:AtPSI	1	93.3623	93.3623	17.1108	4.88e-05	***
HostGenotype:AtPlastidNet:AtCell/Division	2	39.9234	19.9617	3.65845	0.0272203	*
BcIPPNet
HostGenotype	2	44.2538	22.1269	10.029	6.56e-05	***
AtDefense/Cama	1	702.433	702.433	318.378	6.7e-46	***
AtCell/Division	1	16.0198	16.0198	7.26097	0.00754483	**
AtCell/DivisionNet:AtPSI	1	10.1913	10.1913	4.6192	0.0326163	*
HostGenotype:AtCell/Division:AtPSI	2	19.6057	9.80286	4.44315	0.0127417	*
HostGenotype:AtDefense/Cama:AtPlastid:AtPSI	2	21.2303	10.6152	4.81133	0.00893854	**
AtDefense/Cama:AtPlastid:AtCell/Division:AtPSI	1	8.67076	8.67076	3.93003	0.0485716	*
HostGenotype:AtDefense/Cama:AtPlastid:AtCell/Division:AtPSI	2	13.8928	6.94638	3.14845	0.0446966	*
BcPolyketideNet
HostGenotype	2	52.8972	26.4486	13.522	2.73e-06	***
AtDefense/Cama	1	444.537	444.537	227.273	1.39e-36	***
HostGenotype:AtPlastid	2	15.7881	7.89405	4.03589	0.0188828	*

### Sheet: TS4_ANOVAAtNetsBcNets
Supplemental Table 4. ANOVA tables of Arabidopsis gene co-expression networks. Linear mixed models were fitted to individual Arabidopsis (At) gene co-expression networks (GCNs) and variation of host genotypes and ten B. cinerea (Bc) GCNs. Variation was estimated among host genotypes and first eigenvectors from individual B. cinerea GCNs. Df is the degrees of freedom for a term within the model. S…
Source of Variation	Df	SS	MS	F	P-Value
AtDefense/CamaNet
HostGenotype	2	2657.46	1328.73	42.1282	1.1e-16	***
BcVesicle/Viru	1	5401.21	5401.21	171.249	9.52e-31	***
BcTSL/Growth	1	347.539	347.539	11.0189	0.00102362	**
BcBOA	1	475.652	475.652	15.0808	0.000129071	***
BcExocytoRegu	1	1557.49	1557.49	49.3812	1.66e-11	***
BcCycPep	1	3798.5	3798.5	120.434	1.77e-23	***
BcCopperTran	1	3085.76	3085.76	97.8359	6.2e-20	***
BcBOT	1	5266.17	5266.17	166.967	3.61e-30	***
BcPeptidase	1	1155.36	1155.36	36.6313	4.66e-09	***
BcIPP	1	308.019	308.019	9.76592	0.00196801	**
BcPolyketide	1	3198.23	3198.23	101.402	1.65e-20	***
AtPlastidNet
HostGenotype	2	4076.33	2038.16	172.129	3.36e-49	***
BcVesicle/Viru	1	254.598	254.598	21.5016	5.47e-06	***
BcTSL/Growth	1	92.4869	92.4869	7.81082	0.00555895	**
AtCell/DivisionNet
HostGenotype	2	5054.28	2527.14	123.363	5.75e-39	***
BcExocytoRegu	1	1467.03	1467.03	71.6135	1.58e-15	***
AtPSINet
HostGenotype	2	853.64	426.82	11.5235	1.56e-05	***
BcVesicle/Viru	1	1192.92	1192.92	32.2072	3.51e-08	***
BcTSL/Growth	1	270.566	270.566	7.30488	0.00730468	**
BcExocytoRegu	1	928.547	928.547	25.0694	9.89e-07	***
BcCycPep	1	2556.99	2556.99	69.0352	4.47e-15	***
BcCopperTran	1	664.996	664.996	17.9539	3.09e-05	***
BcBOT	1	2963.12	2963.12	80.0001	5.65e-17	***
BcPeptidase	1	1370.7	1370.7	37.0068	3.93e-09	***
BcPolyketide	1	1152.8	1152.8	31.124	5.79e-08	***

### Sheet: TS5_AtBcNetTraits
Supplemental Table 5. Topology traits of cross-kingdom Arabidopsis-B. cinerea gene co-expression networks. Three Arabidopsis genotypes are wild-type Col-0, jasmonate insensitive mutant coi1-1, and salicylic acid insensitive mutant npr1-1.
Network	Arabidopsis Nodes	B. cinerea Nodes	Average Edge Number	Numb. of B. cinerea Hubs (≥ 20 edges)	Proportion of Hubs (%)	Network Density	Network Heterogeneity	Max Node Degree	Numb. of Nodes with Max Degree	Exponent of Fitted Power Law Function in Degree Distribution	R2 of Fitted Power Law Function in Degree Distribution
Col-0	862	66	2.507	19	2.05	0.005	5.094	541	1	-1.001	0.71
coi1-1	495	37	1.908	8	1.5	0.007	4.45	268	1	-0.97	0.706
npr1-1	1596	66	5.594	112	6.74	0.007	4.8	1005	1	-0.978	0.766

### Sheet: TS6_ANOVAGermination
Supplemental Table 6. Analysis of potential impact of germination variation. To test if germination may influence the observed network to lesion connections, we estimated germination using the first principal component of genes linked to germination in Leroch et al., 2013. We then estimated the value of this principal component in the isolates grown on the three host genotypes and conducted a lin…
Analysis with the B. cinerea germination PC1
Source of Variation	Df	Sum Sq	Mean Sq	F value	Pr(>F)
HostGenotype	2	21918	10959	208.655	< 2e-16
GerminationPC1	1	5706	5706	108.645	< 2e-16
BcVesicle/ViruNetPC1	1	274	274	5.216	0.023144
BcTSL/GrowthNetPC1	1	385	385	7.328	0.007217
BcBOANetPC1	1	587	587	11.176	0.000944
BcExocytoReguNetPC1	1	390	390	7.42	0.006863
BcCycPepNetPC1	1	882	882	16.802	5.47e-05
BcCopperTranNetPC1	1	306	306	5.829	0.016423
BcBOTPC1	1	4271	4271	81.313	< 2e-16
BcPeptidaseNetPC1	1	3	3	0.051	0.821439
BcIPPNetPC1	1	165	165	3.134	0.077785
BcPolyketideNetPC1	1	9	9	0.166	0.684247
Residuals	274	14391	53
Analysis without the B. cinerea germination PC1
Source of Variation	Df	Sum Sq	Mean Sq	F value	Pr(>F)
HostGenotype	2	21918	10959	209.407	< 2e-16
BcVesicle/ViruNetPC1	1	2563	2563	48.965	1.99e-11
BcTSL/GrowthNetPC1	1	1844	1844	35.234	8.78e-09
BcBOANetPC1	1	201	201	3.838	0.051118
BcExocytoReguNetPC1	1	1081	1081	20.662	8.22e-06
BcCycPepNetPC1	1	1479	1479	28.264	2.19e-07
BcCopperTranNetPC1	1	637	637	12.166	0.000567
BcBOTPC1	1	4992	4992	95.383	< 2e-16
BcPeptidaseNetPC1	1	4	4	0.082	0.774845
BcIPPNetPC1	1	159	159	3.041	0.082311
BcPolyketideNetPC1	1	17	17	0.322	0.570765
Residuals	275	14392	52
